# Increased pulmonary monocyte infiltration and attenuated phagocytosis defines perinatal dysfunction of innate immunity in Cystic Fibrosis

**DOI:** 10.1101/2023.09.11.556517

**Authors:** Florian Jaudas, Florian Bartenschlager, Bachuki Shashikadze, Gianluca Santamaria, Alexander Schnell, Nora Naumann-Bartsch, Heiko Bruns, Simon Y. Graeber, Andrea Bähr, Miquel Cambra-Bort, Michael Stirm, Jan Bernd Stöckl, Stefan Krebs, Helmut Blum, Christian Schulz, Dorota Zawada, Melanie Janda, Ignacio Caballero-Posadas, Karl Kunzelmann, Allessandra Morretti, Karl-Ludwig Laugwitz, Christian Kupatt, Armin Saalmüller, Thomas Fröhlich, Eckhard Wolf, Marcus A. Mall, Lars Mundhenk, Wilhelm Gerner, Nikolai Klymiuk

**Affiliations:** First Department of Medicine, Cardiology, Klinikum rechts der Isar, Technical University of Munich, School of Medicine and Health; Munich, Germany; Chair of Molecular Animal Breeding and Biotechnology, Gene Center, LMU Munich; Munich, Germany; Center of Innovative Medical Models (CiMM), LMU Munich; Munich, Germany; Institute of Veterinary Pathology, Freie Universität Berlin; Berlin, Germany; Laboratory for Functional Genome Analysis, Gene Center, LMU Munich; Munich, Germany; Department of Experimental and Clinical Medicine, University “Magna Graecia” of Catanzaro, Italy; Department for Pediatric and Adolescent Medicine, University Hospital Erlangen, Germany; Department of Internal Medicine 5, University Hospital Erlangen, Erlangen, Germany; Department of Pediatric Respiratory Medicine, Immunology and Critical Care Medicine and Cystic Fibrosis Center, Charité - Universitätsmedizin Berlin, corporate member of Freie Universität Berlin and Humboldt-Universität zu Berlin, Berlin, Germany; German Center for Lung Research (DZL), associated partner site, Berlin, Germany; Berlin Institute of Health at Charité – Universitätsmedizin Berlin, Berlin, Germany; Medizinische Klinik und Poliklinik I, LMU Munich, Germany; INRAE, Université de Tours, ISP, Nouzilly, France; Institut für Physiologie, Universität Regensburg; Regensburg, Germany; German Center for Cardiovascular Research (DZHK), Munich Heart Alliance; Munich, Germany; Institute of Immunology, University of Veterinary Medicine Vienna, Austria; present address: The Pirbright Institute, Woking, United Kingdom

## Abstract

In Cystic Fibrosis (CF) patients, cycles of infection and inflammation lead to fatal lung damage. While diminished mucus clearance is restored by highly effective CFTR modulator therapy, inflammation and infection persist in treated patients, suggesting alternative mechanisms may contribute to impaired immunity in CF. Here, we made use of a CF pig model to investigate the innate immune system at birth, before the onset of infection. We observed a substantial change in the composition of tissue resident immune cells towards emergency myelopoiesis, accompanied by increased infiltration of monocytes into CF lungs. A more immature status in the transcriptome profile of classical monocytes in CF pigs and preschool children with CF correlated with reduced phagocytic capacity, confirming a congenital and translationally conserved aberration of the immune system in CF. The lack of CFTR expression in circulating monocytes indicates an indirect etiology of these effects and suggests that additional immunological treatments are necessary for CF patients.

**One Sentence Summary:** Increased infiltration of lung tissue by monomyeloid cells and their impaired phagocytic potential cause dysfunctional imprinting of mucosal immunity in Cystic Fibrosis airways at birth and suggest early and specific treatment of the innate immune system in patients.
