## Supplementary material for "Increased pulmonary monocyte infiltration and attenuated phagocytosis defines perinatal dysfunction of innate immunity in Cystic Fibrosis": Monocyte markers in human PBMC reference databases

### Sheet: Tabelle1
	HPA-RNAseq [nTPM]			Monaco-RNAseq [nTPM]			our pig PBMC dataset
	cMo	iMo	ncMo	cMo	iMo	ncMo	cMo	iMo	ncMo
SERPINB1	207.2	103.8	82.8	439.8	229.7	160.6	++	-	-
RETN	170.4	91.7	47.3	6.5	4	3.3	++	-	dim
S100A9	24579	1754	860.2	6753	1224	229.4	++	-	-
NMRAL2P	n.a.	n.a.	n.a.	n.a.	n.a.	n.a.	++	-	-
CXCR2	29.6	7.5	3.6	55.3	17.2	10.3	++	-	-
CHIT1	n.d.	n.d.	n.d.	n.d.	n.d.	n.d.	++	-	dim
CSTA	514.7	269.1	161.6	90.4	67.3	35.4	++	-	dim
CD52	4559	7389	6668	240.8	774.3	483.6	++	-	dim
UPP1	16	12.1	14.8	67.5	58	44.6	++	dim	dim
ALOX5AP	322.4	17.2	12.4	98.3	14.3	4.6	++	-	-
LTF	n.d.	n.d.	17	n.d.	3.6	n.d.	++	dim	dim
S100A12	1321	44.9	9.6	272	28.2	2.2	++	dim	-
TREM1	82.7	20.7	10.1	333.1	75.2	33.9	++	-	dim
S100A8	26833	1999	493.1	3379.1	694.8	62.7	++	dim	-
SELL	992.6	211.6	93.1	1604.5	373.7	153.2	++	-	dim
FAM129A	3.6	2.1	n.d.	30.3	14.9	10.9	++	dim	-
SOD2	364.4	273.9	445.3	2007.7	952.9	705.6	++	dim	dim
TGM3	n.d.	n.d.	n.d.	n.d.	n.d.	n.d.	++	dim	-
CSF3R	280.9	56.8	24	1006.8	219.9	73.7	++	-	dim
SLPI	n.d.	3.3	4	n.d.	1.1	n.d.	+	-	+
IFITM3	740.1	2745.9	334.3	426.3	1425.8	1074.4	++	dim	dim
SLC2A3	19.3	2.3	1	227.2	30.4	7.6	++	-	dim
C4BPA	n.d.	n.d.	n.d.	n.d.	n.d.	n.d.	++	dim	dim
CLEC2D	2.2	1.5	1.3	35.3	23.2	21.8	++	-	dim
TP53INP1	3.7	3.6	2.3	34.8	27.8	31.4	++	dim	-
CD24	n.d.	n.d.	n.d.	1.3	n.d.	1.3	++	dim	dim
MEGF9	7.4	2.5	4.5	88.8	39.1	24.4	++	dim	dim
ACSL4	10.9	15.5	19.4	87.9	78.5	92.4	++	-	-
CPD	7.7	3.6	3.2	67.7	22.5	24.7	++	dim	dim
CLEC4D	57.1	4.5	1.2	117.4	7.1	0.4	++	dim	-
LCN2	n.d.	n.d.	4.7	n.d.	n.d.	n.d.	++	dim	dim
MS4A8	n.d.	n.d.	n.d.	n.d.	n.d.	n.d.	+	dim	dim
FBXO9	21.8	11.7	11.6	58.9	34.4	42	++	-	-
MXD1	10.2	6.4	5.5	139.6	95.8	111.4	++	dim	-
S1PR1	2.2	2.1	3.5	1	6.7	4.1	+	dim	dim
ACSL1	54.7	30.9	23	268	148.2	143.8	+	dim	dim
NCF1	673.5	242.3	60.2	831.7	176.5	31.3	+	dim	dim
PGLYRP1	n.d.	n.d.	2.3	n.d.	n.d.	n.d.	+	dim	dim
CD163	76.1	6.4	n.d.	434.6	42.6	9.5	-	++	-
FN1	n.d.	n.d.	n.d.	2	n.d.	n.d.	-	++	-
MPEG1	290.5	209.9	245.2	1784.6	1197	1199.6	-	++	-
YBX3	4.2	4.2	2.4	15.9	13	9.8	dim	++	dim
FKBP5	105	92.3	46.8	204.8	130.2	104.8	dim	++	-
ARG1	n.d.	n.d.	n.d.	5	9.5	9.4	dim	++	-
HSP90AB1	231.7	341.1	349	482.9	596.8	727.7	-	++	dim
MSR1	3.3	16.9	8.8	33.2	142.3	147.7	-	++	-
EMP1	n.d.	n.d.	n.d.	7.1	3.2	1.3	-	++	dim
RPL4	455.4	370.9	361.3	914.4	738.2	605.1	-	++	dim
CTSH	208.6	137.7	94.7	470.2	264.3	212.6	-	++	dim
EPS8	2.7	10.8	22.3	10.1	48.9	108.8	-	++	dim
EIF3A	38.2	41.8	58.1	185	181.3	192.7	-	++	dim
RPS2	438.2	545.5	449.4	448.2	551.6	363.4	-	+	+
EIF5B	11	12.5	17.4	14	16.7	20.6	-	++	dim
SSR4	594.7	476.9	396.5	83.4	107.1	73.1	-	++	dim
NRP1	2.5	n.d.	n.d.	15.7	6.4	2.3	+	++	-
METRNL	3.2	6	8.1	5	6	3.8	dim	++	dim
HLA-DRB	323.1	371.3	223.8	1136.3	851.2	526.1	dim	++	+
LGMN	1.6	3.1	1	9.1	13.4	14.6	-	++	+
LMNA	8.3	2.2	n.d.	23.7	6.4	5.8	-	++	+
FABP5	14.3	16.6	5.5	14	14.9	9	-	++	dim
CCL14	n.d.	n.d.	n.d.	n.d.	n.d.	n.d.	-	++	+
PPIB	712.5	547.3	369.3	251.9	221.1	142.1	-	++	+
S100A10	1235.2	758.7	664.7	618.2	454.5	328.6	-	++	+
MT-ND4	3334	2193	2329	7713	6639	6234	dim	++	dim
SDC2	2	n.d.	n.d.	4	n.d.	1.5	-	++	dim
MT-ND2	1658	1066	1341	2425	2447	1656	dim	++	dim
MT-ND1	1265	662	733	3794	3360	2462	dim	++	dim
LGALS1	3047	2320	2556	235	296	248	-	++	+
APOE	n.d.	n.d.	n.d.	n.d.	n.d.	n.d.	dim	+	dim
MT-CYB	3750	1738	1944	9121	7173	6703	dim	+	dim
MT-ND3	612.4	346.8	355.5	184.4	308.9	252.1	dim	+	dim
MT-CO3	4714	1885	1920	3011	3000	2583	dim	+	dim
HLA-DQB1	153.5	142.9	41.1	245.4	182.7	158.3	dim	++	+
MT-CO2	13541	8888	10055	2527	3543	3148	dim	+	-
HLA-DQA1	105.8	257.6	68.3	160	200.9	123.9	dim	++	+
MT-ATP6	2475	1650	1841	2915	3089	2562	dim	+	-
CD74	11041	15961	8003	13325	12401	7883	-	++	+
TMSB10	18217	15870	13950	1099	1844	1147	-	dim	++
RPS27	11463	11225	10604	699	1432	1197	-	dim	++
EIF2S3	141.1	151.9	132.6	334.5	251.7	236.8	+/-	+/-	++
PPIA	1239	1449	1374	612.4	897.7	549.8	-	+	+
ABI3	117.2	735	788.6	137.5	623.5	658.8	-	+	++
FCGR3A/CD16	26.2	1763	3949	283.5	7057	11157	-/dim	dim	++
SLPI	n.d.	3.3	4	n.d.	1.1	n.d.	dim	dim	+
EGR1	2.7	3.6	1.2	399.1	201.6	33.3	+	+	++
S100A4	13536	9099	11862	1116	1616	1432	-	+	++
GSTP1	3145	2470	1608	381	534	362	+	+	++
CD9	61.1	23.6	n.d.	53.7	13.5	n.d.	+/++	dim	++
PRDX1	325.6	367.1	407.5	259.1	277.5	222.2	-	+	++
CSRP1	49.8	49.3	54.2	180.2	157.8	158.7	dim	dim	++
AIF1	3823	6550	7744	372.7	881.3	734.1	dim/+	dim	++
TBXAS1	322.4	466	423.1	472.2	569	531.2	dim/+	-/dim	++
LIPA	167.2	355.1	198.5	554.1	646.8	418.6	dim	+	++
ADGRG1	n.d.	n.d.	n.d.	4.2	21.6	12.3	-	dim	+
PLA2G16/PLAAT3	21.1	9.1	n.d.	20.1	7.1	1.4	+	dim	++
IRF1	167.1	244.1	272.4	1026.8	880.4	840.7	-/+	dim/+	++
LY6D	n.d.	n.d.	n.d.	n.d.	n.d.	n.d.	-/dim	-/dim	+
TPPP3	25.4	37.6	65.8	56.4	97.1	99.3	dim	+	++
PRDX2	170	129.4	148	25.4	18.2	10	dim	+	++
CIDEB	5.3	1.8	n.d.	21.9	10.9	6.4	dim	dim	++
ATP5MC3	293.9	332.2	309.5	124.1	169.4	114.5	-	+	+
FTL	71068	102128	91398	9259	15784	10855	dim	+	++
ATP5MC2	977.3	924.4	849.6	211.9	306.1	203.4	-	+	++
BCL2A1	42.3	195.8	378.9	426	860.1	682.5	+	+	++
PLVAP	n.d.	6.2	2.7	n.d.	6.4	4.1	-	+	++
RAP1B	215.4	407	464.3	749.8	1344	1550	-	dim	++
ID2	76	221.7	248.9	760.6	655.5	504.3	dim	dim	++
PTI/SERPINB6	104.9	107.7	90.7	209.1	174.7	135.2	+	dim	++
ITGA4	55	131.3	139.6	316.2	473.3	553.2	dim	+	++
STAT1	143.9	191.2	117.3	559.7	455.4	363.2	dim/+	dim	++
TIMP1	488.2	853.2	817.9	229.9	685.2	561.3	dim	+	+
G0S2	1	1.1	n.d.	646.8	690.6	289.4	dim/+	dim	++
CFTR	n.d.	n.d.	n.d.	n.d.	n.d.	n.d.	n.d.	n.d.	n.d.
